# CodAn: predictive models for the characterization of mRNA transcripts in Eukaryotes

**DOI:** 10.1101/794107

**Authors:** Pedro G Nachtigall, Andre Y Kashiwabara, Alan M Durham

## Abstract

Characterization of the coding sequences (CDSs) is an essential step on transcriptome annotation. Incorrect characterization of CDSs can lead to the prediction of non-existent proteins that can eventually compromise knowledge if databases are populated with similar incorrect predictions made in different genomes. Even though some recent methods have succeeded in correctly prediction of the stop codon position in strand-specific sequences, prediction of the complete CDS is still far from a gold standard. More importantly, prediction in strand-blind sequences and in partial sequences is deficient, presenting very low accuracy. Here, we present CodAn, a new computational approach to predict CDS and UTR, that significantly pushes the boundaries of CDS prediction in strand-blind and in partial sequences, increases strand-specific full-CDS predictions and matches or surpasses gold-standard results in strand-specific stop codon predictions. CodAn is freely available for download at https://github.com/pedronachtigall/CodAn.
