## Supplemental Table S1 for "CodAn: predictive models for the characterization of mRNA transcripts in Eukaryotes"

### Sheet: S1_AtrainingSequences
Table S1_A. Number of annotated and curated sequences of RefSeq within each species used to train the generic model for each group.
Group	Species	Number of sequences	Total
Vertebrates	H. sapiens	400	2070
	M. musculus	400
	G. gallus	70
	A. carolinensis	400
	D.rerio	400
	S. salar	400
Invertebrates	C. elegans	400	1600
	D. melanogaster	400
	A. mellifera	400
	N. vectensis	400
Plants	A. thaliana	800	2800
	G. max	400
	Z. mays	400
	O. sativa	400
	S. bicolor	400
	T. cacao	400
Fungi	A. niger	400	2400
	C. neoformans	400
	S. pombe	400
	A. bisporus	400
	R. microsporus	400
	P. gaminis	400

### Sheet: S2_BESTScanModels
Table S1_B Pre-designed matrix available for ESTscan used for each species in the present analysis.
Group	Species	Pre-designed matrix used
Vertebrates	A. carolinensis	Mus_musculus.smat
	B. taurus	Mus_musculus.smat
	D. rerio	Danio_rerio.smat
	G. gallus	Mus_musculus.smat
	H. sapiens	Homo_sapiens.smat
	M. musculus	Mus_musculus.smat
	O. niloticus	Danio_rerio.smat
	R. norvegicus	Rattus_norvegicus.smat
	S. salar	Danio_rerio.smat
	X. tropicalis	Danio_rerio.smat
Invertebrates	A. aegypti	Drosophila_melanogaster.smat
	A. mellifera	Drosophila_melanogaster.smat
	C. elegans	Drosophila_melanogaster.smat
	C. intestinalis	Drosophila_melanogaster.smat
	D. melanogaster	Drosophila_melanogaster.smat
	N. vectensis	Drosophila_melanogaster.smat
	S. mansoni	Drosophila_melanogaster.smat
	T. castaneum	Drosophila_melanogaster.smat
Plants	A. thaliana	Arabidopsis_thaliana.smat
	G. max	Arabidopsis_thaliana.smat
	O. europaea	Arabidopsis_thaliana.smat
	O. sativa	Oryza_sativa.smat
	S. bicolor	Zea_mays.smat
	S. italica	Zea_mays.smat
	T. cacao	Arabidopsis_thaliana.smat
	Z. mays	Zea_mays.smat
Fungi	A. bisporus	NA
	A. niger	NA
	C. neoformans	NA
	N. crassa	NA
	P. graminis	NA
	R. microsporus	NA
	S. pombe	NA
	S. commune	NA
